# Reduced neuronal self-avoidance in mouse starburst amacrine cells with only one *Pcdhg* isoform

**DOI:** 10.1101/2025.05.29.656828

**Authors:** Cathy M. McLeod, Seoyoung Son, Muhammad Nazmul Haque, Andrew M. Garrett

## Abstract

The clustered protocadherins (cPcdhs) are a family of ∼60 homophilic cell adhesion molecules expressed across three gene clusters (*Pcdha, Pcdhb*, and *Pcdhg*) with a variety of essential roles in the developing nervous system. Some of these roles rely on specific isoforms, while others are more consistent with a model of isoform redundancy or a requirement for diversity. The γ-Pcdhs (expressed from the *Pcdhg* gene cluster) are particularly important for neuronal self-avoidance in starburst amacrine cells in the mouse retina. Here, we used mouse mutants to test two of the C-type isoforms – γC4 and γC5 – and found that neither was required for normal self-avoidance. Conversely, when we analyzed a mutant with only γC4 intact, we found significant failures in self-avoidance that could not be completely rescued by overexpression of this isoform from a transgene. We have recently found that this isoform is essential for normal neuronal survival during development, and our new findings here support the hypothesis that γC4 is specialized for the survival function at the expense of a significant role in self-avoidance.
