## Supplemental File 1 for "Reduced neuronal self-avoidance in mouse starburst amacrine cells with only one *Pcdhg* isoform"

### Sheet: Individual SACs-Elo
Individual SACs - Elo
Kruskal-Wallis test
P value	<0.0001
Exact or approximate P value?	Approximate
P value summary	****
Do the medians vary signif. (P < 0.05)?	Yes
Number of groups	8
Kruskal-Wallis statistic	105.9
Data summary
Number of treatments (columns)	8
Number of values (total)	151
Number of families	1
Number of comparisons per family	28
Alpha	0.05
Dunn's multiple comparisons test	Mean rank diff.	Significant?	Summary	Adjusted P Value
Control vs. Chat-Cre::C4KO/fcon3	-6.945	No	ns	>0.9999	A-B
Control vs. C5KO/C5KO	4.244	No	ns	>0.9999	A-C
Control vs. 1R1/1R1	49.32	Yes	**	0.0063	A-D
Control vs. 1R1/1R1::C4-GFP	50.35	Yes	**	0.0089	A-E
Control vs. shα::Control	27.38	No	ns	>0.9999	A-F
Control vs. shα::1R1/1R1	96.52	Yes	****	<0.0001	A-G
Control vs. shα::1R1/1R1::C4-GFP	88.05	Yes	****	<0.0001	A-H
Chat-Cre::C4KO/fcon3 vs. C5KO/C5KO	11.19	No	ns	>0.9999	B-C
Chat-Cre::C4KO/fcon3 vs. 1R1/1R1	56.27	Yes	**	0.0046	B-D
Chat-Cre::C4KO/fcon3 vs. 1R1/1R1::C4-GFP	57.29	Yes	**	0.0061	B-E
Chat-Cre::C4KO/fcon3 vs. shα::Control	34.32	No	ns	0.5672	B-F
Chat-Cre::C4KO/fcon3 vs. shα::1R1/1R1	103.5	Yes	****	<0.0001	B-G
Chat-Cre::C4KO/fcon3 vs. shα::1R1/1R1::C4-GFP	95	Yes	****	<0.0001	B-H
C5KO/C5KO vs. 1R1/1R1	45.08	Yes	*	0.0423	C-D
C5KO/C5KO vs. 1R1/1R1::C4-GFP	46.1	No	ns	0.0512	C-E
C5KO/C5KO vs. shα::Control	23.13	No	ns	>0.9999	C-F
C5KO/C5KO vs. shα::1R1/1R1	92.28	Yes	****	<0.0001	C-G
C5KO/C5KO vs. shα::1R1/1R1::C4-GFP	83.81	Yes	****	<0.0001	C-H
1R1/1R1 vs. 1R1/1R1::C4-GFP	1.024	No	ns	>0.9999	D-E
1R1/1R1 vs. shα::Control	-21.94	No	ns	>0.9999	D-F
1R1/1R1 vs. shα::1R1/1R1	47.2	Yes	*	0.018	D-G
1R1/1R1 vs. shα::1R1/1R1::C4-GFP	38.73	No	ns	0.2034	D-H
1R1/1R1::C4-GFP vs. shα::Control	-22.97	No	ns	>0.9999	E-F
1R1/1R1::C4-GFP vs. shα::1R1/1R1	46.18	Yes	*	0.0384	E-G
1R1/1R1::C4-GFP vs. shα::1R1/1R1::C4-GFP	37.71	No	ns	0.3346	E-H
shα::Control vs. shα::1R1/1R1	69.14	Yes	****	<0.0001	F-G
shα::Control vs. shα::1R1/1R1::C4-GFP	60.67	Yes	***	0.0006	F-H
shα::1R1/1R1 vs. shα::1R1/1R1::C4-GFP	-8.471	No	ns	>0.9999	G-H
Test details	Mean rank 1	Mean rank 2	Mean rank diff.	n1	n2	Z
Control vs. Chat-Cre::C4KO/fcon3	114.5	121.5	-6.945	23	15	0.4785
Control vs. C5KO/C5KO	114.5	110.3	4.244	23	18	0.3084
Control vs. 1R1/1R1	114.5	65.2	49.32	23	20	3.689
Control vs. 1R1/1R1::C4-GFP	114.5	64.18	50.35	23	17	3.599
Control vs. shα::Control	114.5	87.14	27.38	23	21	2.074
Control vs. shα::1R1/1R1	114.5	18	96.52	23	20	7.219
Control vs. shα::1R1/1R1::C4-GFP	114.5	26.47	88.05	23	17	6.295
Chat-Cre::C4KO/fcon3 vs. C5KO/C5KO	121.5	110.3	11.19	15	18	0.7318
Chat-Cre::C4KO/fcon3 vs. 1R1/1R1	121.5	65.2	56.27	15	20	3.767
Chat-Cre::C4KO/fcon3 vs. 1R1/1R1::C4-GFP	121.5	64.18	57.29	15	17	3.698
Chat-Cre::C4KO/fcon3 vs. shα::Control	121.5	87.14	34.32	15	21	2.322
Chat-Cre::C4KO/fcon3 vs. shα::1R1/1R1	121.5	18	103.5	15	20	6.926
Chat-Cre::C4KO/fcon3 vs. shα::1R1/1R1::C4-GFP	121.5	26.47	95	15	17	6.132
C5KO/C5KO vs. 1R1/1R1	110.3	65.2	45.08	18	20	3.173
C5KO/C5KO vs. 1R1/1R1::C4-GFP	110.3	64.18	46.1	18	17	3.117
C5KO/C5KO vs. shα::Control	110.3	87.14	23.13	18	21	1.647
C5KO/C5KO vs. shα::1R1/1R1	110.3	18	92.28	18	20	6.494
C5KO/C5KO vs. shα::1R1/1R1::C4-GFP	110.3	26.47	83.81	18	17	5.666
1R1/1R1 vs. 1R1/1R1::C4-GFP	65.2	64.18	1.024	20	17	0.07094
1R1/1R1 vs. shα::Control	65.2	87.14	-21.94	20	21	1.606
1R1/1R1 vs. shα::1R1/1R1	65.2	18	47.2	20	20	3.413
1R1/1R1 vs. shα::1R1/1R1::C4-GFP	65.2	26.47	38.73	20	17	2.684
1R1/1R1::C4-GFP vs. shα::Control	64.18	87.14	-22.97	17	21	1.61
1R1/1R1::C4-GFP vs. shα::1R1/1R1	64.18	18	46.18	17	20	3.201
1R1/1R1::C4-GFP vs. shα::1R1/1R1::C4-GFP	64.18	26.47	37.71	17	17	2.514
shα::Control vs. shα::1R1/1R1	87.14	18	69.14	21	20	5.06
shα::Control vs. shα::1R1/1R1::C4-GFP	87.14	26.47	60.67	21	17	4.252
shα::1R1/1R1 vs. shα::1R1/1R1::C4-GFP	18	26.47	-8.471	20	17	0.5871

### Sheet: Plexus - Elo
ON Plexus - Elo
Kruskal-Wallis test
P value	<0.0001
Exact or approximate P value?	Approximate
P value summary	****
Do the medians vary signif. (P < 0.05)?	Yes
Number of groups	3
Kruskal-Wallis statistic	19.27
Data summary
Number of treatments (columns)	3
Number of values (total)	28
Number of families	1
Number of comparisons per family	3
Alpha	0.05
Dunn's multiple comparisons test	Mean rank diff.	Significant?	Summary	Adjusted P Value
Control vs. 1R1/1R1	15.4	Yes	****	<0.0001	A-B
Control vs. Chat::1R1/1R1::TGC4	12.25	Yes	**	0.0051	A-C
1R1/1R1 vs. Chat::1R1/1R1::TGC4	-3.15	No	ns	>0.9999	B-C
Test details	Mean rank 1	Mean rank 2	Mean rank diff.	n1	n2	Z
Control vs. 1R1/1R1	23.5	8.1	15.4	10	10	4.186
Control vs. Chat::1R1/1R1::TGC4	23.5	11.25	12.25	10	8	3.139
1R1/1R1 vs. Chat::1R1/1R1::TGC4	8.1	11.25	-3.15	10	8	0.8073

### Sheet: Plexus - interdendritic area
ON Plexus - Interdendritic area
ANOVA summary
F	32.51
P value	<0.0001
P value summary	****
Significant diff. among means (P < 0.05)?	Yes
R squared	0.7223
Brown-Forsythe test
F (DFn, DFd)	3.478 (2, 25)
P value	0.0465
P value summary	*
Are SDs significantly different (P < 0.05)?	Yes
Bartlett's test
Bartlett's statistic (corrected)	16.55
P value	0.0003
P value summary	***
Are SDs significantly different (P < 0.05)?	Yes
ANOVA table	SS	DF	MS	F (DFn, DFd)	P value
Treatment (between columns)	3727683	2	1863841	F (2, 25) = 32.51	P<0.0001
Residual (within columns)	1433227	25	57329
Total	5160909	27
Data summary
Number of treatments (columns)	3
Number of values (total)	28
Number of families	1
Number of comparisons per family	3
Alpha	0.05
Tukey's multiple comparisons test	Mean Diff.	95.00% CI of diff.	Below threshold?	Summary	Adjusted P Value
Control vs. 1R1/1R1	-855.4	-1122 to -588.7	Yes	****	<0.0001	A-B
Control vs. 1R1/1R1::C4-GFP	-317.5	-600.4 to -34.64	Yes	*	0.0256	A-C
1R1/1R1 vs. 1R1/1R1::C4-GFP	537.8	254.9 to 820.7	Yes	***	0.0002	B-C
Test details	Mean 1	Mean 2	Mean Diff.	SE of diff.	n1	n2	q	DF
Control vs. 1R1/1R1	376.7	1232	-855.4	107.1	10	10	11.3	25
Control vs. 1R1/1R1::C4-GFP	376.7	694.3	-317.5	113.6	10	8	3.954	25
1R1/1R1 vs. 1R1/1R1::C4-GFP	1232	694.3	537.8	113.6	10	8	6.697	25

### Sheet: BBOW SACs-Radial assym
BBOW Individual SACs-Radial assymetry
ANOVA summary
F	4.347
P value	0.0028
P value summary	**
Significant diff. among means (P < 0.05)?	Yes
R squared	0.1547
Brown-Forsythe test
F (DFn, DFd)	3.492 (4, 95)
P value	0.0105
P value summary	*
Are SDs significantly different (P < 0.05)?	Yes
Bartlett's test
Bartlett's statistic (corrected)	33.11
P value	<0.0001
P value summary	****
Are SDs significantly different (P < 0.05)?	Yes
ANOVA table	SS	DF	MS	F (DFn, DFd)	P value
Treatment (between columns)	0.3606	4	0.09015	F (4, 95) = 4.347	P=0.0028
Residual (within columns)	1.97	95	0.02074
Total	2.331	99
Data summary
Number of treatments (columns)	5
Number of values (total)	100
Number of families	1
Number of comparisons per family	10
Alpha	0.05
Tukey's multiple comparisons test	Mean Diff.	95.00% CI of diff.	Below threshold?	Summary	Adjusted P Value
Control vs. 1R1/1R1	-0.1577	-0.2717 to -0.04379	Yes	**	0.002	A-B
Control vs. 1R1/1R1::C4-GFP	-0.07344	-0.1986 to 0.05168	No	ns	0.4808	A-C
Control vs. RKO/C4KO	-0.03409	-0.1592 to 0.09103	No	ns	0.9419	A-D
Control vs. C5KO/C5KO	-0.09678	-0.2563 to 0.06278	No	ns	0.447	A-E
1R1/1R1 vs. 1R1/1R1::C4-GFP	0.08429	-0.03132 to 0.1999	No	ns	0.261	B-C
1R1/1R1 vs. RKO/C4KO	0.1236	0.008028 to 0.2392	Yes	*	0.0299	B-D
1R1/1R1 vs. C5KO/C5KO	0.06095	-0.09125 to 0.2132	No	ns	0.799	B-E
1R1/1R1::C4-GFP vs. RKO/C4KO	0.03935	-0.08729 to 0.1660	No	ns	0.9093	C-D
1R1/1R1::C4-GFP vs. C5KO/C5KO	-0.02334	-0.1841 to 0.1374	No	ns	0.9943	C-E
RKO/C4KO vs. C5KO/C5KO	-0.06268	-0.2234 to 0.09806	No	ns	0.8141	D-E
Test details	Mean 1	Mean 2	Mean Diff.	SE of diff.	n1	n2	q	DF
Control vs. 1R1/1R1	0.2394	0.3972	-0.1577	0.04097	21	30	5.444	95
Control vs. 1R1/1R1::C4-GFP	0.2394	0.3129	-0.07344	0.04499	21	20	2.308	95
Control vs. RKO/C4KO	0.2394	0.2735	-0.03409	0.04499	21	20	1.072	95
Control vs. C5KO/C5KO	0.2394	0.3362	-0.09678	0.05738	21	9	2.385	95
1R1/1R1 vs. 1R1/1R1::C4-GFP	0.3972	0.3129	0.08429	0.04157	30	20	2.867	95
1R1/1R1 vs. RKO/C4KO	0.3972	0.2735	0.1236	0.04157	30	20	4.206	95
1R1/1R1 vs. C5KO/C5KO	0.3972	0.3362	0.06095	0.05473	30	9	1.575	95
1R1/1R1::C4-GFP vs. RKO/C4KO	0.3129	0.2735	0.03935	0.04554	20	20	1.222	95
1R1/1R1::C4-GFP vs. C5KO/C5KO	0.3129	0.3362	-0.02334	0.0578	20	9	0.571	95
RKO/C4KO vs. C5KO/C5KO	0.2735	0.3362	-0.06268	0.0578	20	9	1.534	95

### Sheet: sha SACs-Radial assym
sh-alpha Individual SACs-Radial assymetry
ANOVA summary
F	33.14
P value	<0.0001
P value summary	****
Significant diff. among means (P < 0.05)?	Yes
R squared	0.5903
Brown-Forsythe test
F (DFn, DFd)	1.972 (2, 46)
P value	0.1508
P value summary	ns
Are SDs significantly different (P < 0.05)?	No
Bartlett's test
Bartlett's statistic (corrected)	3.773
P value	0.1516
P value summary	ns
Are SDs significantly different (P < 0.05)?	No
ANOVA table	SS	DF	MS	F (DFn, DFd)	P value
Treatment (between columns)	1.067	2	0.5336	F (2, 46) = 33.14	P<0.0001
Residual (within columns)	0.7408	46	0.0161
Total	1.808	48
Data summary
Number of treatments (columns)	3
Number of values (total)	49
Number of families	1
Number of comparisons per family	3
Alpha	0.05
Holm-Šídák's multiple comparisons test	Mean Diff.	Below threshold?	Summary	Adjusted P Value
shα::Control vs. shα::1R1/1R1	-0.3161	Yes	****	<0.0001	A-B
shα::Control vs. shα::1R1/1R1 TG-C4	-0.2573	Yes	****	<0.0001	A-C
shα::1R1/1R1 vs. shα::1R1/1R1 TG-C4	0.05882	No	ns	0.2459	B-C
Test details	Mean 1	Mean 2	Mean Diff.	SE of diff.	n1	n2	t	DF
shα::Control vs. shα::1R1/1R1	0.2867	0.6028	-0.3161	0.04076	21	18	7.755	46
shα::Control vs. shα::1R1/1R1 TG-C4	0.2867	0.544	-0.2573	0.04876	21	10	5.277	46
shα::1R1/1R1 vs. shα::1R1/1R1 TG-C4	0.6028	0.544	0.05882	0.05005	18	10	1.175	46
Compact letter display
shα::1R1/1R1	A
shα::1R1/1R1 TG-C4	A
shα::Control	B

### Sheet: C4 Distribution
C4 Distribution
Unpaired t test
P value	0.0542
P value summary	ns
Significantly different (P < 0.05)?	No
One- or two-tailed P value?	Two-tailed
t, df	t=2.077, df=16
How big is the difference?
Mean of column A	2.461
Mean of column B	2.268
Difference between means (B - A) ± SEM	-0.1928 ± 0.09282
95% confidence interval	-0.3896 to 0.003960
R squared (eta squared)	0.2124
F test to compare variances
F, DFn, Dfd	1.727, 5, 11
P value	0.4179
P value summary	ns
Significantly different (P < 0.05)?	No
Data analyzed
Sample size, column A	6
Sample size, column B	12
